# Single Cell transcriptional analysis of *ex vivo* models of cortical and hippocampal development identifies unique longitudinal trends

**DOI:** 10.1101/2022.12.11.519959

**Authors:** Daniel K. Krizay, David B. Goldstein, Michael J. Boland

## Abstract

Postnatal cortical and hippocampal mouse primary neuronal cultures are powerful and widely-used models of neuronal activity and neurological disease. While this model is frequently used to recapitulate what is seen *in vivo*, how the transcriptomic profiles of neuronal networks change over development is not fully understood. We use single-cell transcriptomics to provide a view of neuronal network establishment and maturation. Our data highlight region-specific differences and suggest how cell populations program the transcriptome in these brain regions. We demonstrate that patterns of expression markedly differ between and within neurological diseases, and explore why these differences are found and how well they compare to other models. In particular, we show significant expression differences between genes associated with epilepsy, autism spectrum disorder, and other neurological disorders. Collectively, our study provides novel insights on this popular model of development and disease that will better inform design for drug discovery and therapeutic intervention.

Graphical Abstract
(A) Schematic representing select gene expression progression through neuronal network maturation from human cortical organoids (3- and 6-Month Organoid), newborn mice (P0 Mouse), immature *ex vivo* cortex derived cultures (DIV 3 *ex vivo*), functionally mature *ex vivo* cortex derived cultures (DIV15-31 *ex vivo*), and adult mice (P56 Mouse). Color represents proportion of excitatory neurons with detectable expression for selected representative genes *Mapk10, Igfbp2*, which increase and decrease through network maturation, respectively.
(B) Schematic representing divergent expression patterns between genes associated with epilepsy and ASD through network maturation between the organoids and *ex vivo* cultures shown in (A). Color scales represent the change in the percentile, in respect to all genes, of the proportion of excitatory neurons with detectable expression.
