## Supplemental Excel Tables for "Single Cell transcriptional analysis of *ex vivo* models of cortical and hippocampal development identifies unique longitudinal trends": Table S7.xlsx

### Sheet: Synaptic Signaling
Gene	Log2 (Fold Change)	-Log10(FDR adjusted p-value)
Snap25	3.19033	300
Sncb	3.14089	300
Slc17a7	2.62507	300
Syp	2.3805	300
Snca	2.15958	170.84
Vamp2	1.91066	286.973
Syn2	1.89654	216.881
Lin7b	1.68396	171.315
Napb	1.68375	176.252
Syn1	1.6169	163.709
Syt1	1.61482	132.489
Gabbr1	1.52722	163.983
Gabra1	1.48189	101.71
Sv2b	1.41935	81.2302
Ache	1.40555	82.3105
Clstn1	1.3415	113.469
Slc12a5	1.23983	74.3612
Cx3cl1	1.22777	75.5681
Napa	1.21727	72.3255
Sorbs2	1.19244	75.9555
Stxbp1	1.19048	80.5145
Sv2a	1.16284	79.0392
Vdac1	1.13275	92.7705
Prkcg	1.12861	48.1313
Snap91	1.12398	65.6712
Sdcbp	1.11338	76.4022
Cacnb4	1.09938	64.7599
Glrb	1.09705	78.3807
Rab3a	1.08324	59.9079
Nptn	1.08054	66.0288
Dlg4	1.07807	70.0369
Cnih3	1.03439	47.7755
Anks1b	1.02502	65.427
Nrxn3	0.953037	25.1758
Synj1	0.927259	50.0695
Stx1b	0.885832	43.7923
Stx1a	0.884463	36.2636
Ppp3ca	0.871822	36.7446
Trim9	0.869073	37.0941
Cadps	0.855941	28.9072
Grin1	0.85117	38.5674
Dlgap1	0.84258	29.8148
Prkaca	0.804002	31.5428
Dlg1	0.800251	17.7736
Bdnf	0.79696	17.7336
Ly6h	0.773885	17.6079
Chrm1	0.755783	8.55062
Gabbr2	0.731209	24.4858
Clstn3	0.72918	28.2386
Gria2	0.7262	17.7365
Ly6e	0.701524	13.3594
Rgs8	0.700299	1.65153
Gabra4	0.681962	9.4169
Grm5	0.662405	15.6283
Lynx1	0.655875	0
Gabrb1	0.655718	17.7459
Apba2	0.648796	16.7574
Gls	0.62541	16.3544
Pclo	0.624192	15.7308
Doc2a	0.609852	7.27631
Dlg2	0.600974	14.0831
Gabrg2	0.589069	13.5374
Fgf12	0.586031	13.9374
Cplx1	0.583334	10.4238
Pnoc	0.580954	0
Grin2a	0.580658	8.08413
Lin7a	0.578605	7.81305
Abi1	0.575286	13.2955
Mink1	0.57104	4.87489
Celf4	0.553279	4.44871
Nrxn1	0.541836	3.87208
Cdk5r1	0.537671	4.12587
Rph3a	0.519964	1.34491
Gria3	0.517048	0.154008
Lypd1	0.510679	0.600399
Kcnma1	0.499326	5.58738
Ntrk2	0.499173	5.6901
Gnai2	0.499014	4.73488
Mpp2	0.488452	0
Nrxn2	0.488023	2.28019
Cav2	0.46815	0
Pten	0.465497	4.93533
Gria1	0.44832	4.30289
Etv5	0.445279	0
Rims1	0.435468	0.971525
Ric3	0.430003	0.328105
Snapin	0.428862	4.10296
Rac1	0.428738	0.0212712
Pdzd11	0.420599	3.34724
Dmxl2	0.414363	2.89142
Cabp1	0.403314	0.809815
Cacna1e	0.403115	0.165348
Sptbn2	0.402817	1.05611
Nlgn2	0.400766	2.99819
Rimbp2	0.400594	0
Cdk5	0.39338	0.580685
Il1rapl1	0.393213	0
Atxn1	0.387174	0
Braf	0.379999	0.976201
Clcn3	0.372436	1.56086
Hrh3	0.370598	0
Gabrb3	0.36839	0.390378
Dtnb	0.365826	0
Gabra3	0.362319	0
Stx4a	0.358937	0.0680692
Grik5	0.349338	0.508988
Mapk8ip2	0.349016	0.399307
Prkce	0.341764	0
Grm7	0.33768	0
Gabra2	0.334564	0
Celf6	0.334018	0
Cacna1a	0.332556	0
Rab3gap1	0.320472	0
Rasd2	0.319165	0
Pak1	0.317937	0
Myo5a	0.309767	0
Tnr	0.304646	0
Nlgn1	0.3008	0
Plcb1	0.297384	0
Nf1	0.296067	0
Ppt1	0.292366	0
Unc13b	0.291386	0
Dtna	0.289854	0
Ctnnb1	0.276129	0
Kpna1	0.273925	0
Syt7	0.273428	0
Cnr1	0.25618	0
Unc13a	0.247551	0
Nlgn3	0.24317	0
Cacnb1	0.229728	0
Slc12a6	0.221729	0
Ppfia3	0.218833	0
Adarb1	0.213044	0
Syt5	0.212219	0
Snap47	0.208508	0
Park7	0.207463	0
Htt	0.204812	0
Adora1	0.200173	0
Synj2bp	0.197674	0
Ckap5	0.197304	0
Nos1	0.191508	0
Hrh1	0.185824	0
Gria4	0.185732	0
Ppp1r9a	0.184277	0
Stat3	0.181511	0
Slc17a6	0.180469	0
Apba1	0.179671	0
Grm1	0.175576	0
Slitrk5	0.175391	0
Syt12	0.171991	0
Gabrd	0.168375	0
Ptchd1	0.164343	0
Grin2b	0.163463	0
Begain	0.159546	0
Stxbp2	0.157749	0
Kif1b	0.152267	0
Cacna1b	0.150215	0
P2rx4	0.149274	0
Fmr1	0.149065	0
Vamp1	0.145888	0
Slc29a1	0.143687	0
Xbp1	0.139169	0
Gabrg3	0.138723	0
Plat	0.136992	0
Rap1a	0.135522	0
Nsmf	0.129602	0
Adrb1	0.128442	0
Slc6a9	0.123193	0
Usp14	0.121832	0
Pdlim4	0.102999	0
Myo6	0.0962232	0
Chrnb2	0.0958792	0
Dvl1	0.0940812	0
Slitrk3	0.087316	0
Mecp2	0.0868996	0
Exoc4	0.0844056	0
Gipc1	0.0837385	0
Dag1	0.0796026	0
Erc2	0.0772184	0
Grid1	0.0752313	0
Asic1	0.0749679	0
Fgf14	0.0726416	0
Cacna1c	0.0698938	0
Stx3	0.0640101	0
Sez6	0.0638507	0
Cadm1	0.0595506	0
Cntnap2	0.0451892	0
Cacna1d	0.0398517	0
Ptprn2	0.0271875	0
Pafah1b1	0.0190684	2.54177
Camk4	-0.00171995	0
Lrp6	-0.00419608	0
Psen1	-0.0042069	0
Brsk1	-0.00435565	0
Ssh1	-0.0076542	0
Prr7	-0.00819352	0
Tsc2	-0.0210861	0
Cplx2	-0.0265476	0
Cspg5	-0.0490888	2.64058
Agrn	-0.0538836	0
Cep89	-0.0597099	0
Rgs10	-0.0600392	0
Kpna2	-0.0636676	0
Zzef1	-0.0718297	0
Snap29	-0.0733197	0
Rims3	-0.0764033	0
Kcmf1	-0.0852453	0.387991
Arid1b	-0.0913568	0
Ext1	-0.0943051	0
Mef2c	-0.116185	0.438351
Jak2	-0.127976	0
Met	-0.135681	0
Tpgs1	-0.154137	10.3149
Nsg1	-0.168822	31.5275
Efnb3	-0.17894	3.08759
Ctbp2	-0.181828	0
Tmod2	-0.189816	13.8551
Gjc1	-0.198966	0
Vdac3	-0.208634	27.7391
Npas4	-0.226215	6.68416
Ephb2	-0.228548	0
Glra2	-0.272582	0.707304
Farp1	-0.2806	6.39142
Erc1	-0.29053	10.7343
Fchsd2	-0.298482	7.35247
Crtc1	-0.305146	11.9517
Cacnb3	-0.315869	20.9045
Ezh2	-0.332382	2.35731
Lrp8	-0.345199	10.0302
Rnf10	-0.419587	33.5729
Lin7c	-0.421675	25.7807
Ntf3	-0.425193	0
Ptprd	-0.43101	28.0463
Tenm2	-0.486607	22.5955
Cnih2	-0.511067	100.943
Gabra5	-0.52028	26.8805
Pcdh8	-0.548972	28.8443
Syt4	-0.714696	40.3762
Nr4a1	-0.782664	46.0392
Rac3	-1.35519	187.686
Cd24a	-2.56225	300

### Sheet: Peptide Biosynthic Process
Gene	Log2 (Fold Change)	-Log10(FDR adjusted p-value)
Slc1a2	1.46155	39.1526
Hagh	1.4492	139.177
Eef1a2	1.41272	135.965
Uba52	1.28674	125.04
Mrps12	1.18086	89.3849
Nars	0.974765	45.4325
Mrps14	0.894331	37.6224
Aurkaip1	0.831935	34.7892
Eif4a2	0.818913	32.6486
Sars	0.762746	23.4033
Eif4ebp1	0.694949	5.15657
Gclm	0.622975	13.8596
Eif1	0.610011	12.5517
Ndufa7	0.607665	11.611
Mrps26	0.605453	12.6333
Aars	0.570747	10.6918
Mrps34	0.560831	10.1329
Mrpl41	0.558877	7.63542
Ggt7	0.521976	7.38598
Mrps16	0.50433	6.31091
Mrpl57	0.491903	3.33477
Mrpl17	0.488854	5.70664
Mrps18a	0.473269	1.19242
Mrps10	0.421907	3.10254
Cpeb1	0.419146	0
Mrpl36	0.412877	1.40615
Mrpl4	0.410587	3.22876
Mrps33	0.395556	0
Mrpl27	0.393064	0
Mrpl24	0.38258	1.69586
Mrpl14	0.379091	0
Gadd45gip1	0.376335	0
Dalrd3	0.370778	1.20464
Mrpl10	0.355157	0
Yars	0.348175	0.0237858
Eif4h	0.344245	0
Cpeb4	0.33227	0
Mrpl55	0.30752	0
Secisbp2l	0.296901	0
Pstk	0.293016	0
Mrpl49	0.281577	0
Mrps23	0.276275	0
Mrpl53	0.274308	0
Slbp	0.271561	0
Rps27l	0.260131	0
Mrpl46	0.258172	0
Abtb1	0.256055	0
Mrpl38	0.254639	0
Paip2	0.246031	0
Drg1	0.235736	0
Mrps25	0.23307	0
Mrpl2	0.2302	0
Wars	0.222651	0
Eif5a2	0.214746	0
Ncbp2	0.213983	0
Mrpl45	0.209526	0
Ckap5	0.197304	0
Rsl24d1	0.193777	0
Eif1ad	0.193316	0
Mrps6	0.190766	0
Hars	0.188726	0
Rps21	0.182057	0
Trip4	0.181228	0
Rmnd1	0.1789	0
Mrps9	0.172429	0
Iars	0.17192	0
Dmd	0.169638	0
Mrpl33	0.16948	0
Mcts1	0.164758	0
Eif2ak3	0.163357	0
Guf1	0.157588	0
Eefsec	0.154848	0
Mrps21	0.153516	0
Lars2	0.148787	0
Fars2	0.147731	0
Gclc	0.1448	0
Tsfm	0.143008	0
Trnau1ap	0.139221	0
Ltn1	0.13847	0
Cars	0.13361	0
Mrpl51	0.132791	0
Rars	0.129666	0
Cpeb2	0.129173	0
Mrpl39	0.125081	0
Mrpl12	0.123762	0
Mrps24	0.122332	0
Slc1a1	0.120985	0
Mrpl1	0.117274	0
Gspt2	0.116853	0
Mrpl43	0.116408	0
Eif6	0.115788	0
Rars2	0.115231	0
Drg2	0.114975	0
Eif4e2	0.114341	0
Mrps17	0.11189	0
Dars	0.104692	0
Gss	0.10273	0
Mrpl13	0.102541	0
Gtpbp2	0.100581	0
Mrpl21	0.0989085	0
Gatb	0.0889098	0
Mtg1	0.0887393	0
Mrpl22	0.0878432	0
Tarsl2	0.0842538	0
Larp4	0.0813151	0
Nars2	0.0780173	0
Mrpl50	0.076219	0
Mrpl44	0.0705729	0
Eif2b2	0.0687268	0
Mrps2	0.0675708	0
Mrps35	0.0673482	0
Eif1a	0.0655572	0
Tars2	0.0629066	0
Mrpl34	0.0611761	0
Mrpl37	0.0592623	0
Mrps5	0.056794	0
Mrpl48	0.0558123	0
Dars2	0.0556071	0
Dap3	0.0535701	0
Mrps7	0.0521948	0
Ptcd3	0.0490761	0
Mrps27	0.0485281	0
Gfm2	0.0467663	0
Gatc	0.044408	0
Rpl35a	0.0377943	3.14784
Gfm1	0.0288783	0
Fastkd2	0.0279188	0
Eif2a	0.0201718	0
Mrpl3	0.0181324	0
Yars2	0.0170809	0
Furin	0.0149193	0
Eif2b4	0.0141268	0
Mrps11	0.0139335	0
Iars2	0.0138704	0
Tars	0.0102781	0
Hars2	0.0095385	0
Mrpl15	0.00888643	0
Mrpl20	0.00855589	4.17359
Mtif2	0.00807873	0
Lars	0.00795851	0
Aimp1	0.00486481	0
Eif2b1	0.00146927	0
Qars	0.00144501	0
Mcts2	-0.000655542	0
Rpl22l1	-0.00240064	0.0849101
Mrps18b	-0.00292027	0
Mtif3	-0.00389392	0
Eif4b	-0.00409142	0
Eif2d	-0.00748271	0
Eif4e	-0.00817764	3.50574
Mrpl40	-0.0084094	0
Eif2s3x	-0.0090237	0
Fau	-0.0210545	13.5365
Mrpl16	-0.022866	0
Mrrf	-0.0253356	0
Eif4g1	-0.026213	1.83931
Eif2b5	-0.02678	0
Mrps31	-0.0307257	0
Mrpl11	-0.0332329	3.20854
Mrpl35	-0.0349632	0
Eif4g3	-0.036546	0.0154871
Ascc2	-0.0453902	0
Eef2k	-0.0466679	0
Nemf	-0.0546401	0
Mrpl54	-0.0556024	1.63242
Rps14	-0.0567457	22.5526
Ncbp1	-0.0584288	0
Eif4enif1	-0.0613296	0
Mrpl9	-0.0624128	0
Etf1	-0.0645988	0
Eif2s3y	-0.0647311	0
Denr	-0.0669444	6.30207
Mrpl42	-0.0777601	13.5171
Ftsj1	-0.0892967	0
Vars	-0.0902035	0
Abcf1	-0.0926662	2.24685
Mrpl30	-0.093237	13.6898
Cars2	-0.0953509	0
Zc3h15	-0.0957896	8.57034
Eif2b3	-0.0971141	0
Mrps18c	-0.0978469	9.605
Noa1	-0.0996143	0
Eif3b	-0.103499	2.71308
Tufm	-0.106556	0
Mrpl47	-0.109745	0
Larp1	-0.111212	0.0184895
Mrpl32	-0.114115	6.00578
Dhx29	-0.118148	0
Eif3g	-0.119458	6.61984
Mrpl18	-0.125344	9.6174
Farsa	-0.137736	1.58138
Mrps28	-0.148233	2.03037
Mrps15	-0.149581	8.5377
Eif3a	-0.154244	8.02736
Eif5b	-0.154457	12.0957
Mrpl19	-0.155639	2.8157
Aimp2	-0.156007	4.0719
Eif3c	-0.156189	10.9044
Eif1ax	-0.157881	10.9876
Rwdd1	-0.165594	18.3134
Rpl37	-0.172712	12.3864
Mrps22	-0.173316	2.42865
Gars	-0.174115	9.75499
Mrps30	-0.179983	4.50119
Ddx3x	-0.198059	8.17105
Mrpl28	-0.199354	17.7337
Rpl13a	-0.203113	60.996
Eif3d	-0.211118	7.67082
Rpl39	-0.214246	4.14045
Eef1d	-0.224658	8.47513
Farsb	-0.225972	7.94704
Hbs1l	-0.229689	9.35247
Gspt1	-0.245142	7.62265
Rplp2	-0.248951	47.9287
Kars	-0.264083	11.1134
Eif2s2	-0.270873	29.9061
Abce1	-0.274166	9.43763
Eif5a	-0.292126	52.9855
Mrpl52	-0.313672	27.3846
Eif3m	-0.318447	20.2562
Gm6133	-0.323131	11.0461
Mrpl23	-0.323974	28.4121
Rpl38	-0.333907	42.6901
Rps29	-0.340521	29.496
Rps15	-0.340855	77.2281
Rpl28	-0.3503	61.2156
Rpl9-ps6	-0.357148	25.1424
Eif2s1	-0.365641	18.4203
Eif3i	-0.38519	31.6672
Rpl21	-0.389394	113.47
Rpl26	-0.408926	77.5997
Rpl41	-0.409017	41.1135
Rpl31	-0.409656	86.7257
Rps12	-0.423973	54.451
Rpl19	-0.426247	128.927
Eif3k	-0.427407	67.8213
Chchd1	-0.436803	45.8357
Rpl37a	-0.480343	63.8497
Rpl36	-0.482187	66.2076
Rpl11	-0.48342	109.411
Eif5	-0.485845	42.4179
Rpl9	-0.495881	109.47
Rplp1	-0.518626	98.2115
Rpl23	-0.525285	156.483
Rpl30	-0.546963	97.6118
Eef1e1	-0.557837	48.166
Eprs	-0.565989	38.8072
Eif3e	-0.583797	82.823
Rpl3	-0.5892	217.237
Rpl34	-0.608473	157.469
Rpl27	-0.624632	130.191
Rpl5	-0.626248	90.1213
Rpl27a	-0.629458	119.036
Rps24	-0.652619	161.57
Rps25	-0.653661	183.285
Akt1	-0.663898	54.4752
Rps23	-0.671569	134.549
Rpl15	-0.680196	188.713
Rpl29	-0.692076	168.228
Eif4g2	-0.702365	117.171
Rps20	-0.702676	137.157
Rpl17	-0.708868	216.739
Eif1b	-0.70981	45.139
Rpl24	-0.719796	171.012
Rps16	-0.733023	187.32
Eif3l	-0.757564	62.9932
Rps13	-0.766751	164.296
Rps15a	-0.77594	105.745
Eif3h	-0.781911	135.951
Rpl22	-0.787678	128.297
Rps27a	-0.788198	183.49
Rpl12	-0.794059	118.67
Eef1a1	-0.796154	229.731
Rpl8	-0.79897	203.357
Rpl18a	-0.806953	219.101
Gm2000	-0.814023	103.216
Rpl36a	-0.833069	183.781
Rps11	-0.8396	264.28
Rpl18	-0.862038	169.346
Rps28	-0.866129	151.692
Rpl6	-0.868026	289.185
Rpl32	-0.877592	206.779
Rps8	-0.882681	266.796
Rpl14	-0.900983	300
Rps3	-0.910337	299.804
Rps10	-0.914995	163.013
Rps3a1	-0.917862	282.682
Eif3f	-0.929356	181.449
Rps17	-0.929423	213.569
Rpl13	-0.94394	300
Rps6	-0.980341	300
Rps18	-1.00544	300
Rpl7a	-1.00887	190.454
Rpl10a	-1.00914	203.038
Rpl7	-1.01817	245.912
Rpl35	-1.05083	243.034
Rpl4	-1.05417	289.458
Eef2	-1.1022	280.829
Rpl10	-1.11092	300
Rps2	-1.14211	300
Rps7	-1.15051	300
Rbm3	-1.16307	177.525
Eef1g	-1.18361	271.096
Eef1b2	-1.24312	206.857
Rpl23a	-1.2544	300
Eif4a1	-1.26577	260.111
Rps26	-1.27313	300
Rps5	-1.36966	300
Rps4x	-1.39594	300
Rps19	-1.45263	300
Rpsa	-1.6281	300
Rps9	-1.77586	300
Rplp0	-2.24942	300
