## Supplemental Excel Tables for "Single Cell transcriptional analysis of *ex vivo* models of cortical and hippocampal development identifies unique longitudinal trends": Table S8.xlsx

### Sheet: Discovered Genes
Gene	Cortex_Excitatory Neuron_PCV	Cortex_Inhibitory Neuron_PCV	Cortex_Astrocyte_PCV	Cortex_Excitatory Neuron_DIV03_Proportion of Cells Expressing Gene	Cortex_Excitatory Neuron_DIV15_Proportion of Cells Expressing Gene	Cortex_Excitatory Neuron_DIV23_Proportion of Cells Expressing Gene	Cortex_Excitatory Neuron_DIV31_Proportion of Cells Expressing Gene	Cortex_Inhibitory Neuron_DIV03_Proportion of Cells Expressing Gene	Cortex_Inhibitory Neuron_DIV15_Proportion of Cells Expressing Gene	Cortex_Inhibitory Neuron_DIV23_Proportion of Cells Expressing Gene	Cortex_Inhibitory Neuron_DIV31_Proportion of Cells Expressing Gene	Cortex_Astrocyte_DIV03_Proportion of Cells Expressing Gene	Cortex_Astrocyte_DIV15_Proportion of Cells Expressing Gene	Cortex_Astrocyte_DIV23_Proportion of Cells Expressing Gene	Cortex_Astrocyte_DIV31_Proportion of Cells Expressing Gene	Hippocampus_Excitatory Neuron_PCV	Hippocampus_Inhibitory Neuron_PCV	Hippocampus_Astrocyte_PCV	Hippocampus_Excitatory Neuron_DIV03_Proportion of Cells Expressing Gene	Hippocampus_Excitatory Neuron_DIV15_Proportion of Cells Expressing Gene	Hippocampus_Excitatory Neuron_DIV23_Proportion of Cells Expressing Gene	Hippocampus_Excitatory Neuron_DIV31_Proportion of Cells Expressing Gene	Hippocampus_Inhibitory Neuron_DIV03_Proportion of Cells Expressing Gene	Hippocampus_Inhibitory Neuron_DIV15_Proportion of Cells Expressing Gene	Hippocampus_Inhibitory Neuron_DIV23_Proportion of Cells Expressing Gene	Hippocampus_Inhibitory Neuron_DIV31_Proportion of Cells Expressing Gene	Hippocampus_Astrocyte_DIV03_Proportion of Cells Expressing Gene	Hippocampus_Astrocyte_DIV15_Proportion of Cells Expressing Gene	Hippocampus_Astrocyte_DIV23_Proportion of Cells Expressing Gene	Hippocampus_Astrocyte_DIV31_Proportion of Cells Expressing Gene	Minimum Proportion of Cells Expressing Gene	Maximum Absolute PCV
Gnb1	0.126542	-0.16765	-0.0232591	0.976658	0.903226	0.921162	0.989218	0.976608	0.910714	0.902299	0.945736	0.954128	0.927273	0.872393	0.910714	0.101476	0.0609331	-0.00199833	0.955939	0.977124	0.985207	0.980545	0.953737	0.959184	0.965517	1	0.831978	0.975118	0.984848	0.935407	0.831978	0.16765
Ndufb5	0.000314309	-0.130319	-0.0382475	0.933661	0.903226	0.859959	0.96496	0.973684	0.916667	0.83046	0.937984	0.93578	0.939394	0.823313	0.839286	0.112081	-0.0511412	-0.0546352	0.918582	0.986928	0.976331	0.967575	0.939502	0.979592	1	0.9875	0.861789	0.951422	0.982684	0.897129	0.823313	0.130319
Psenen	0.144261	0.0971176	0.00102362	0.77027	0.655914	0.753112	0.884097	0.707602	0.654762	0.678161	0.72093	0.926606	0.878788	0.78773	0.833333	0.173283	0.140665	0.150965	0.796935	0.869281	0.923077	0.941634	0.686833	0.918367	0.965517	0.95	0.799458	0.968009	0.988095	0.950957	0.654762	0.173283
Higd2a	0.194377	-0.0559875	0.0292854	0.72973	0.795699	0.707469	0.954178	0.754386	0.821429	0.62931	0.813953	0.816514	0.906061	0.823313	0.875	0.147341	0.186468	-0.120258	0.77682	0.964052	0.902367	0.90013	0.654804	0.938776	0.896552	0.9375	0.653117	0.944313	0.953463	0.850478	0.62931	0.194377
Lamtor4	0.199703	0.0338219	-0.138277	0.628993	0.752688	0.70332	0.797844	0.646199	0.720238	0.623563	0.728682	0.834862	0.881818	0.647853	0.630952	0.130879	0.0854855	-0.192594	0.646552	0.866013	0.852071	0.787289	0.619217	0.918367	0.896552	0.875	0.669377	0.907583	0.87987	0.705742	0.619217	0.199703
mt-Nd4l	0.112292	0.138033	0.0932569	0.80344	0.698925	0.747925	0.854447	0.760234	0.666667	0.712644	0.790698	0.788991	0.875758	0.830675	0.869048	-0.0813639	0.122607	0.0257895	0.772989	0.611111	0.849112	0.780804	0.654804	0.653061	0.862069	0.9	0.745257	0.861374	0.968615	0.848086	0.611111	0.138033
St13	0.0418036	-0.103141	-0.0481023	0.818182	0.666667	0.739627	0.865229	0.774854	0.607143	0.70977	0.813953	0.724771	0.757576	0.669939	0.72619	0.186382	0.108669	0.0400714	0.708812	0.888889	0.899408	0.858625	0.704626	0.795918	0.896552	0.9375	0.601626	0.939573	0.938312	0.814593	0.601626	0.186382
Maged1	0.111392	-0.0665242	-0.192555	0.911548	0.784946	0.865145	0.93531	0.932749	0.934524	0.652299	0.813953	0.889908	0.772727	0.546012	0.630952	0.191989	0.000658385	-0.170981	0.860153	0.973856	0.946746	0.928664	0.88968	1	0.931034	0.9375	0.745257	0.819905	0.769481	0.588517	0.546012	0.192555
Ergic3	-0.00973228	0.0198777	-0.128614	0.796069	0.731183	0.654564	0.84097	0.804094	0.684524	0.54023	0.651163	0.779817	0.836364	0.561963	0.672619	-0.0186237	0.0885558	0.0487654	0.701149	0.77451	0.822485	0.763943	0.676157	0.938776	0.896552	0.775	0.650407	0.85545	0.902597	0.776316	0.54023	0.128614
Sod1	-0.104056	-0.0793431	-0.169939	0.815725	0.709677	0.687759	0.889488	0.681287	0.672619	0.632184	0.713178	0.53211	0.821212	0.569325	0.744048	-0.0556346	0.19425	-0.0955842	0.850575	0.931373	0.931953	0.894942	0.572954	0.816327	0.965517	0.9	0.552846	0.933649	0.927489	0.717703	0.53211	0.19425
Dnajc19	-0.00582623	-0.194719	-0.172052	0.748157	0.537634	0.644191	0.803235	0.745614	0.571429	0.520115	0.627907	0.807339	0.793939	0.570552	0.636905	0.00823536	-0.0982184	-0.0762026	0.713602	0.74183	0.801775	0.814527	0.672598	0.653061	0.827586	0.875	0.666667	0.767773	0.8171	0.654306	0.520115	0.194719
Tmem160	0.189421	0.0682826	-0.177804	0.738329	0.774194	0.756224	0.824798	0.707602	0.630952	0.583333	0.643411	0.733945	0.79697	0.549693	0.613095	0.191073	0.118639	-0.0909517	0.603448	0.898693	0.872781	0.766537	0.562278	0.836735	0.827586	0.7375	0.517615	0.803318	0.788961	0.600478	0.517615	0.191073
Dnlz	-0.00539197	-0.142082	-0.108701	0.68059	0.526882	0.593361	0.787062	0.669591	0.52381	0.525862	0.674419	0.623853	0.784848	0.503067	0.553571	0.100795	0.0399235	-0.062574	0.6341	0.673203	0.718935	0.830091	0.601423	0.693878	0.827586	0.875	0.520325	0.836493	0.796537	0.716507	0.503067	0.142082

### Sheet: Known Genes
Testing known reference genes published	Cortex_Excitatory Neuron_PCV	Cortex_Inhibitory Neuron_PCV	Cortex_Astrocyte_PCV	Cortex_Excitatory Neuron_DIV03_Proportion of Cells Expressing Gene	Cortex_Excitatory Neuron_DIV15_Proportion of Cells Expressing Gene	Cortex_Excitatory Neuron_DIV23_Proportion of Cells Expressing Gene	Cortex_Excitatory Neuron_DIV31_Proportion of Cells Expressing Gene	Cortex_Inhibitory Neuron_DIV03_Proportion of Cells Expressing Gene	Cortex_Inhibitory Neuron_DIV15_Proportion of Cells Expressing Gene	Cortex_Inhibitory Neuron_DIV23_Proportion of Cells Expressing Gene	Cortex_Inhibitory Neuron_DIV31_Proportion of Cells Expressing Gene	Cortex_Astrocyte_DIV03_Proportion of Cells Expressing Gene	Cortex_Astrocyte_DIV15_Proportion of Cells Expressing Gene	Cortex_Astrocyte_DIV23_Proportion of Cells Expressing Gene	Cortex_Astrocyte_DIV31_Proportion of Cells Expressing Gene	Hippocampus_Excitatory Neuron_PCV	Hippocampus_Inhibitory Neuron_PCV	Hippocampus_Astrocyte_PCV	Hippocampus_Excitatory Neuron_DIV03_Proportion of Cells Expressing Gene	Hippocampus_Excitatory Neuron_DIV15_Proportion of Cells Expressing Gene	Hippocampus_Excitatory Neuron_DIV23_Proportion of Cells Expressing Gene	Hippocampus_Excitatory Neuron_DIV31_Proportion of Cells Expressing Gene	Hippocampus_Inhibitory Neuron_DIV03_Proportion of Cells Expressing Gene	Hippocampus_Inhibitory Neuron_DIV15_Proportion of Cells Expressing Gene	Hippocampus_Inhibitory Neuron_DIV23_Proportion of Cells Expressing Gene	Hippocampus_Inhibitory Neuron_DIV31_Proportion of Cells Expressing Gene	Hippocampus_Astrocyte_DIV03_Proportion of Cells Expressing Gene	Hippocampus_Astrocyte_DIV15_Proportion of Cells Expressing Gene	Hippocampus_Astrocyte_DIV23_Proportion of Cells Expressing Gene	Hippocampus_Astrocyte_DIV31_Proportion of Cells Expressing Gene	Minimum Proportion of Cells Expressing Gene	Maximum Absolute PCV
Rpl13a	-0.21233	-0.299679	0.126181	1	0.967742	0.941909	0.973046	1	0.970238	0.971264	1	1	1	0.997546	1	0.412148	0.13791	0.305714	0.998084	1	1	0.997406	1	1	1	1	1	1	1	0.996411	0.941909	0.412148
Gapdh	0.45579	0.120281	0.298853	0.985258	0.978495	0.958506	0.986523	0.979532	1	0.965517	1	0.990826	1	0.997546	1	0.701473	0.351805	0.308639	0.952107	1	1	0.996109	0.975089	1	1	1	0.924119	1	1	1	0.924119	0.701473
Actb	-0.161117	-0.304624	-0.00530231	1	0.989247	0.957469	0.997305	1	0.988095	0.922414	0.937984	1	0.99697	0.958282	0.982143	-0.422286	-0.325494	-0.119504	1	1	0.994083	0.980545	1	0.979592	1	0.95	0.99458	0.99763	0.998918	0.990431	0.922414	0.422286
Eef1a1	-0.591718	-0.443356	-0.133571	1	0.978495	0.905602	0.986523	1	0.988095	0.913793	0.976744	0.990826	0.990909	0.971779	0.964286	-0.227358	0.127035	0.193987	0.999042	1	1	0.994812	0.996441	1	1	1	0.98916	1	1	0.995215	0.905602	0.591718
Atp5b	-0.218154	-0.396703	0.0684144	0.979115	0.924731	0.842324	0.96496	0.997076	0.970238	0.876437	0.945736	0.972477	0.987879	0.917791	0.928571	0.241037	-0.238147	0.183525	0.952107	0.996732	0.994083	0.983139	0.960854	0.979592	0.965517	1	0.878049	0.988152	0.994589	0.972488	0.842324	0.396703
Rplp0	-0.790993	-0.700673	-0.145025	1	0.956989	0.840249	0.940701	1	0.946429	0.899425	0.937984	1	0.99697	0.965644	0.970238	-0.755518	-0.689642	0.236565	1	0.986928	0.991124	0.977951	1	0.959184	1	1	0.99729	1	1	0.996411	0.840249	0.790993
Ubc	-0.272422	-0.147584	-0.259302	0.918919	0.709677	0.727178	0.849057	0.932749	0.892857	0.732759	0.891473	0.990826	0.90303	0.771779	0.833333	0.0553855	-0.176636	0.0954519	0.850575	0.898693	0.928994	0.922179	0.765125	0.77551	0.965517	0.9	0.864499	0.953791	0.958874	0.953349	0.709677	0.272422
Ywhaz	0.101352	-0.17867	-0.233572	0.878378	0.752688	0.786307	0.97035	0.839181	0.779762	0.672414	0.806202	0.633028	0.812121	0.629448	0.708333	0.0879118	0.0953373	-0.2929	0.882184	0.993464	0.97929	0.935149	0.740214	0.857143	0.931034	0.9125	0.615176	0.917062	0.863636	0.661483	0.615176	0.2929
Cyc1	0.0999909	-0.0695105	-0.113597	0.810811	0.623656	0.778008	0.876011	0.885965	0.77381	0.683908	0.837209	0.788991	0.787879	0.6	0.630952	0.348707	0.0249977	-0.00226796	0.730843	0.901961	0.955621	0.928664	0.857651	0.959184	0.896552	0.9875	0.604336	0.714455	0.777056	0.686603	0.6	0.348707
Eif4a2	-0.157286	-0.0236772	-0.0636534	0.949631	0.903226	0.73444	0.975741	0.897661	0.946429	0.821839	0.937984	0.605505	0.8	0.584049	0.684524	0.0117086	0.272602	0.176236	0.954981	0.986928	0.988166	0.968872	0.900356	1	1	0.975	0.517615	0.838863	0.888528	0.826555	0.517615	0.272602
Phb	0.0354738	-0.0977546	-0.0224156	0.668305	0.451613	0.609959	0.722372	0.736842	0.583333	0.586207	0.651163	0.59633	0.678788	0.566871	0.488095	0.090197	-0.113311	0.157349	0.665709	0.686275	0.831361	0.796368	0.704626	0.714286	0.862069	0.9625	0.479675	0.592417	0.837662	0.669856	0.451613	0.157349
Sdha	0.168722	-0.035102	-0.189589	0.47543	0.537634	0.496888	0.824798	0.573099	0.619048	0.482759	0.75969	0.706422	0.775758	0.474847	0.696429	0.445878	0.300392	0.0472048	0.428161	0.849673	0.869822	0.830091	0.430605	0.836735	0.862069	0.8875	0.447154	0.809242	0.859307	0.773923	0.428161	0.445878
Top1	-0.312191	-0.243759	-0.257893	0.730958	0.473118	0.380705	0.590296	0.739766	0.630952	0.318966	0.534884	0.623853	0.6	0.300613	0.369048	-0.0938643	-0.0569712	-0.152621	0.657088	0.836601	0.807692	0.610895	0.58363	0.816327	0.724138	0.5875	0.384824	0.657583	0.580087	0.367225	0.300613	0.312191
Ccng1	0.170018	0.0820915	-0.0490561	0.13145	0.311828	0.272822	0.312668	0.0584795	0.160714	0.264368	0.193798	0.330275	0.739394	0.645399	0.785714	0.341121	0.331508	0.185573	0.141762	0.352941	0.526627	0.540856	0.0604982	0.326531	0.655172	0.5375	0.238482	0.887441	0.958874	0.857656	0.0584795	0.341121
Tubb3	-0.882776	-0.655957	-0.204311	1	0.88172	0.512448	0.97035	1	0.732143	0.494253	0.813953	0.504587	0.457576	0.132515	0.214286	-0.866437	-0.767685	-0.253871	0.999042	0.862745	0.822485	0.731518	1	0.816327	0.827586	0.825	0.430894	0.267773	0.150433	0.0454545	0.0454545	0.882776
Tbp	0.00144368	-0.0471236	-0.0595494	0.0958231	0.129032	0.0622407	0.113208	0.0906433	0.136905	0.045977	0.0930233	0.0733945	0.106061	0.0417178	0.077381	-0.0449346	0.113162	-0.0462127	0.118774	0.19281	0.153846	0.0907912	0.0640569	0.163265	0.0689655	0.1	0.0623306	0.0841232	0.0865801	0.0514354	0.0417178	0.113162
B2m	0.543434	0.239994	-0.00572837	0.0847666	0.44086	0.66805	0.571429	0.0321637	0.178571	0.436782	0.310078	0.559633	0.678788	0.574233	0.720238	0.441465	0.465181	0.183183	0.124521	0.346405	0.633136	0.583658	0.0462633	0.510204	0.551724	0.625	0.636856	0.905213	0.949134	0.907895	0.0321637	0.543434
Eid2	0.10673	-0.0576235	-0.0457918	0.104423	0.16129	0.186722	0.215633	0.114035	0.113095	0.178161	0.155039	0.0183486	0.106061	0.0613497	0.0833333	0.136574	0.207967	-0.124192	0.0929119	0.415033	0.372781	0.155642	0.0533808	0.285714	0.275862	0.25	0.0487805	0.195498	0.152597	0.0287081	0.0183486	0.207967
Capn10	-0.0918965	-0.0714797	-0.0736634	0.296069	0.193548	0.18361	0.291105	0.19883	0.172619	0.149425	0.162791	0.146789	0.148485	0.0539877	0.0178571	0.110623	0.153113	-0.0797786	0.195402	0.326797	0.405325	0.319066	0.11032	0.367347	0.517241	0.325	0.0813008	0.109005	0.0844156	0.0251196	0.0178571	0.153113
Rabep2	0.0493184	0.098665	0.0288852	0.0565111	0.0430108	0.0684647	0.0350404	0.0438596	0.130952	0.0517241	0.0310078	0.0275229	0.0545455	0.0527607	0.0535714	0.0377433	0.206543	0.0398883	0.0555556	0.0947712	0.133136	0.07393	0.00711744	0.142857	0.0689655	0.075	0.0325203	0.0876777	0.161255	0.0837321	0.00711744	0.206543
Myc	-0.366798	-0.144158	-0.0913408	0.285012	0.0967742	0.0259336	0.0350404	0.178363	0.0654762	0.0229885	0.0387597	0.0825688	0.0363636	0.00613497	0.0119048	-0.227407	-0.143741	-0.04286	0.151341	0.0588235	0.0473373	0.0246433	0.13879	0.0612245	0.0344828	0.025	0.0379404	0.0331754	0.0551948	0.0179426	0.00613497	0.366798
Nat1	0.017911	0.0066182	-0.0511815	0	0	0.00103734	0	0	0.00595238	0	0.00775194	0	0.0151515	0.00368098	0.0178571	0.0304546	0	-0.00367946	0	0	0	0.00129702	0	0	0	0	0	0.00947867	0.00541126	0.00358852	0	0.0511815
