## Supplemental Excel Tables for "Single Cell transcriptional analysis of *ex vivo* models of cortical and hippocampal development identifies unique longitudinal trends": Table S9.xlsx

### Sheet: Sheet1
Epilepsy	Autism Spectrum Disorder	Schizophrenia	Dystonia	Alzheimer's Disease	Parkinson's Disease	Obesity	Coronary Artery Disease
Aars	Actb	4930550L24Rik	Ano3	4921517D21Rik	Abcg2	Adrb2	2210016L21Rik
Adra2b	Adnp	Akap11	Atp3a3	Abca7	Atoh1	Adrb3	9430020K01Rik
Aldh7a1	Adsl	Ankrd12	Echs1	Abcc2	Atp10b	Alms1	Abcg5
Alg13	Aff2	Ash1l	Gch1	Abcc5	Atp13a2	Arl6	Abcg8
Arhgef9	Ahdc1	Cacna1g	Gnal	Abi3	Chchd2	Bbs1	Abhd2
Arv1	Aldh5a1	Cul1	Kmt2b	Acbd5	Csmd1	Bbs10	Adamts7
Atp1a3	Ank2	Dagla	Pnkd	Ace	Dctn1	Bbs12	Adora2a
Cacna1a	Ank3	Dnm3	Prkra	Actg1	Dis3	Bbs2	Anks1
Cacna1h	Ankrd11	Eif2s3x	Prrt2	Adam10	Dnajc13	Bbs4	Apoa1
Cacnb4	Ap2s1	Fam120a	Sgce	Adamts4	Dnajc6	Bbs5	Apoa5
Casr	Arhgef9	Fam178a	Slc1a1	Agtr1a	Eif4g1	Bbs9	Apob
Cdkl5	Arid1b	Gria3	Spr	Alpk2	Fam13a	Bdnf	Apoc1
Cers1	Arx	Grin2a	Taf1	Ampd1	Fbxo7	Ccdc28b	Apoe
Chd2	Ash1l	Hcn4	Th	Aph1b	Gba	Cep290	Arhgap26
Chrna2	Asxl3	Herc1	Thap1	Apoe	Gch1	Fto	Atp1b1
Chrna4	Atrx	Hist1h1e	Tor1a	App	Gigyf2	G6pc	Atp2b1
Chrnb2	Auts2	Kdm6b		Aqp4	Gprin3	Gnas	Bcas3
Clcn2	Baz2b	Magi2		Bin1	Grid2	Igf2	Camsap1l1
Cntn2	Bckdk	Nr3c2		Bsn	Herc3	Igf2r	Cnnm2
Cpa6	Bcl11a	Or4p4		Bub1	Herc6	Irs1	Col4a1
Cstb	Braf	Prep		Cass4	Htra2	Irs2	Col4a2
Depdc5	Brsk2	Rb1cc1		Cd2ap	Itpr1	Irs4	Cxcl12
Dnm1	Cacna1a	Setd1a		Cd33	L2hgdh	Lep	Cxcl14
Dock7	Cacna1c	Slc22a11		Clnk	Lrp10	Lepr	Cyp17a1
Eef1a2	Cacna1e	Sp4		Clu	Lrrk2	Lztfl1	Ddx59
Efhc1	Cacna2d3	Srrm2		Cntnap2	Mapt	Magel2	Dhx38
Epm2a	Caprin1	Stag1		Crebbp	Mmrn1	Mc3r	Ednra
Fgf12	Cask	Sv2a		Cst3	Mns1	Mc4r	Fes
Frrs1l	Casz1	Trio		Dgcr6	Mug1	Mchr1	Flt1
Gabra1	Cbl	Xpo7		Dock2	Nap1l5	Mkks	Furin
Gabrb1	Cdkl5	Zfp867		Dopey1	Park7	Mkrn3	Ggcx
Gabrb3	Celf4	Zmym2		Dtl	Pigy	Mks1	Gosr2
Gabrd	Champ1			Echdc3	Pink1	Ndn	Gucy1a3
Gabrg2	Chd2			Egr2	Pkd2	Negr1	Hdac9
Gal	Chd3			Enpp2	Pla2g6	Npy	Hhipl1
Gnao1	Chd7			Epha1	Podxl	Npy1r	Hnf1a
Gnb1	Chd8			Fank1	Polg	Npy2r	Il6ra
Gosr2	Cic			Fcer1g	Ppm1k	Pax6	Kcne2
Gpr98	Cnot3			Fermt2	Pten	Pck1	Kcnk5
Grin1	Coro1a			Gab2	Rab39b	Pcsk1	Ksr2
Grin2a	Crebbp			Gja1	Scn3a	Phf6	Ldlr
Grin2b	Csde1			Gls	Slc30a10	Pomc	Lipa
Grin2d	Csnk2a1			Gm4969	Slc6a3	Pparg	Lmod1
Guf1	Ctcf			Hesx1	Smarcad1	Prkar1a	Lpl
Hcn1	Ctnnb1			Hs3st1	Snca	Pten	Mc4r
Hnrnpu	Cul3			Hspa1a	Spp1	Sh2b1	Mfge8
Itpa	D5Ertd579e			Hydin	Synj1	Sim1	Mia3
Kcna2	Ddx3x			Inpp5d	Tardbp	Snrpn	Mras
Kcnb1	Deaf1			Kifap3	Th	Sorcs1	Nos3
Kcnc1	Dhcr7			Lamp2	Tigd2	Spg11	Nt5c2
Kcnma1	Dip2a			Lman1	Tnr	Tbx3	Oaz3
Kcnq2	Dlg4			Mdga1	Uqcrc1	Thrb	Parp12
Kcnq3	Dmpk			Med6	Vapb	Tmem67	Pcnxl3
Kcnt1	Dnmt3a			Mef2c	Vps13c	Trim32	Pcsk9
Kctd7	Dpysl2			Mid1ip1	Vps35	Ucp1	Pdgfd
Lgi1	Dscam			Ms4a2		Ucp2	Pecam1
Lmnb2	Dync1h1			P2rx7		Ucp3	Pemt
Map1b	Dyrk1a			Pcbp2			Phactr1
Mef2c	Ebf3			Pdgfb			Plg
Necap1	Ehmt1			Picalm			Pmaip1
Nhlrc1	Eif3f			Ppp2r5a			Ppap2b
Pcdh19	Eif3g			Psen1			Procr
Plcb1	Elavl3			Psen2			Rai1
Pnpo	Ep300			Ptk2b			Rasd1
Ppp3ca	Fmr1			Rfx4			Rbpms2
Prdm8	Foxg1			Rnase11			Rest
Prickle1	Foxp1			Rps18			Scarb1
Prickle2	Foxp2			Rps27			Serpinh1
Prrt2	Gabrb2			Sfpi1			Sh2b3
Scarb2	Gabrb3			Slc22a2			Slc22a3
Scn1a	Gfap			Slc24a4			Slc22a4
Scn1b	Gigyf1			Snap91			Slc22a5
Scn2a1	Gigyf2			Snca			Smad3
Scn8a	Gnai1			Sorl1			Smg6
Scn9a	Gria2			Stip1			Sort1
Sik1	Grin1			Ston2			Swap70
Slc12a5	Grin2a			Tekt1			Tcf21
Slc13a5	Grin2b			Timeless			Tns1
Slc1a2	Hdlbp			Trem2			Trib1
Slc25a12	Hectd4			Tubb4			Ube2z
Slc25a22	Hivep2			Tyrobp			Vamp5
Slc2a1	Hnrnph2			Ube2c			Vamp8
Slc35a2	Hnrnpu			Zcwpw1			Wdr12
Slc6a1	Hras			Zic2			Zc3hc1
Sptan1	Hras1						Zeb2
St3gal3	Iqsec2						Zfp259
St3gal5	Irf2bpl						Zfp507
Stx1b	Kansl1
Stxbp1	Katnal2
Syngap1	Kcnb1
Szt2	Kcnq3
Tbc1d24	Kdm3b
Uba5	Kdm5b
Wwox	Kdm5c
	Kdm6b
	Kmt2a
	Kmt2c
	Kmt2e
	Kmt5b
	Kras
	Ldb1
	Lrrc4c
	Lztr1
	Magel2
	Map2k1
	Map2k2
	Mbd5
	Mboat7
	Mecp2
	Med13
	Med13l
	Mef2c
	Meis2
	Mkx
	Mtap1a
	Mtor
	Myt1l
	Naa15
	Nacc1
	Nbea
	Nckap1
	Ncoa1
	Neurog2
	Nexmif
	Nf1
	Nipbl
	Nlgn2
	Nlgn3
	Nlgn4x
	Nr3c2
	Nr4a2
	Nras
	Nrxn1
	Nrxn2
	Nrxn3
	Nsd1
	Nup155
	Pacs1
	Pah
	Pax5
	Pccb
	Pcdh19
	Phf12
	Phf2
	Phf21a
	Phf3
	Phip
	Pogz
	Pomgnt1
	Ppp1cb
	Ppp1r9b
	Ppp2r5d
	Ppp5c
	Prr12
	Psmd12
	Ptchd1
	Pten
	Ptk7
	Ptpn11
	Raf1
	Rai1
	Ralgapb
	Reln
	Rere
	Rfx3
	Rims1
	Rit1
	Rorb
	Satb1
	Scn1a
	Scn2a1
	Scn8a
	Setbp1
	Setd1a
	Setd2
	Setd5
	Shank2
	Shank3
	Shoc2
	Sin3a
	Ski
	Slc6a1
	Slc9a6
	Smarca2
	Smarca4
	Smarcc2
	Son
	Sos1
	Sos2
	Sox5
	Spast
	Srcap
	Srpra
	Stxbp1
	Syn1
	Syngap1
	Tanc2
	Taok1
	Tbck
	Tbl1xr1
	Tbr1
	Tcf20
	Tcf4
	Tcf7l2
	Tek
	Tlk2
	Tm9sf4
	Traf7
	Trim23
	Trio
	Trip12
	Tsc1
	Tsc2
	Tshz3
	Ube3a
	Ubr1
	Upf3b
	Usp9x
	Vezf1
	Vps13b
	Wac
	Wdfy3
	Yy1
	Zbtb20
	Zfp292
	Zfp462
	Zmynd8
