## Supplemental Excel Tables for "Single Cell transcriptional analysis of *ex vivo* models of cortical and hippocampal development identifies unique longitudinal trends": Table S10.xlsx

### Sheet: Percent of Cells Percentile
	Cortex												Hippocampus
	Excitatory				Inhibitory				Astrocyte				Excitatory				Inhibitory				Astrocyte
Disease	DIV03	DIV15	DIV23	DIV31	DIV03	DIV15	DIV23	DIV31	DIV03	DIV15	DIV23	DIV31	DIV03	DIV15	DIV23	DIV31	DIV03	DIV15	DIV23	DIV31	DIV03	DIV15	DIV23	DIV31
Epilepsy	0.773	0.839	0.821	0.821	0.793	0.834	0.81	0.827	0.703	0.71	0.764	0.76	0.79	0.815	0.792	0.795	0.805	0.821	0.791	0.808	0.715	0.718	0.719	0.761
ASD	0.835	0.839	0.796	0.806	0.838	0.838	0.792	0.818	0.785	0.777	0.799	0.8	0.845	0.815	0.782	0.779	0.844	0.81	0.771	0.778	0.808	0.784	0.776	0.785
Schizophrenia	0.764	0.771	0.738	0.752	0.78	0.793	0.749	0.76	0.703	0.703	0.737	0.734	0.776	0.768	0.735	0.73	0.789	0.763	0.749	0.735	0.715	0.716	0.717	0.705
Dystonia	0.752	0.717	0.703	0.7	0.758	0.725	0.74	0.729	0.776	0.753	0.819	0.768	0.738	0.711	0.693	0.716	0.764	0.698	0.696	0.724	0.751	0.736	0.77	0.809
AD	0.727	0.74	0.769	0.726	0.739	0.733	0.761	0.729	0.776	0.751	0.835	0.8	0.743	0.7	0.693	0.712	0.775	0.681	0.669	0.714	0.816	0.753	0.757	0.812
PD	0.773	0.771	0.779	0.768	0.784	0.776	0.789	0.774	0.758	0.73	0.778	0.76	0.783	0.737	0.731	0.751	0.808	0.748	0.749	0.763	0.781	0.726	0.734	0.773
Obesity	0.688	0.675	0.703	0.682	0.709	0.679	0.714	0.682	0.687	0.637	0.705	0.673	0.71	0.665	0.652	0.675	0.737	0.643	0.633	0.668	0.703	0.636	0.653	0.702
CAD	0.618	0.609	0.633	0.606	0.627	0.593	0.628	0.601	0.67	0.663	0.75	0.685	0.627	0.59	0.585	0.609	0.638	0.574	0.597	0.593	0.686	0.673	0.679	0.732

### Sheet: PCV Percentile
	Cortex			Hippocampus
Disease	Excitatory Neurons	Inhibitory Neurons	Astrocytes	Excitatory Neurons	Inhibitory Neurons	Astrocytes
Epilepsy	0.811	0.837	0.376	0.796	0.885	0.329
ASD	0.223	0.417	0.198	0.288	0.64	0.154
Schizophrenia	0.431	0.745	0.279	0.52	0.724	0.248
Dystonia	0.334	0.534	0.462	0.647	0.546	0.652
AD	0.677	0.605	0.424	0.613	0.59	0.394
PD	0.561	0.515	0.315	0.635	0.694	0.309
Obesity	0.614	0.499	0.454	0.649	0.564	0.429
CAD	0.621	0.643	0.486	0.622	0.593	0.389
