## Supplemental Excel Tables for "Single Cell transcriptional analysis of *ex vivo* models of cortical and hippocampal development identifies unique longitudinal trends": Table S11.xlsx

### Sheet: Sheet1
Populations With No Expression (ex vivo)	Disease	Gene
All	Alzheimer's Disease	4921517D21Rik
All	Schizophrenia	4930550L24Rik
All	Alzheimer's Disease	Abcc2
All Excitatory Neurons	Epilepsy	Adra2b
Cortex Inhibitory Neurons	Epilepsy	Adra2b
All Cortex	Alzheimer's Disease	Agtr1a
All Inhibitory Neurons and Astrocytes	Alzheimer's Disease	Agtr1a
Hippocampus Inhibitory Neurons	Alzheimer's Disease	Ampd1
All	Parkinson's Disease	Atoh1
All	Parkinson's Disease	Atp10b
All	Dystonia	Atp3a3
Cortex Inhibitory Neurons and Astrocytes	Alzheimer's Disease	Bub1
All	Epilepsy	Casr
All	Alzheimer's Disease	Cass4
All Hippocampus	Alzheimer's Disease	Cd33
Cortex Inhibitory Neurons and Astrocytes	Alzheimer's Disease	Cd33
All	Epilepsy	Chrna2
All	Alzheimer's Disease	Clnk
Cortex Astrocytes	Epilepsy	Cpa6
All Hippocampus	Epilepsy	Cpa6
All	Alzheimer's Disease	Dock2
Hippocampus Excitatory Neurons and Inhibitory Neurons	ASD	Ebf3
All Inhibitory Neurons	Alzheimer's Disease	Echdc3
All Cortex	Alzheimer's Disease	Epha1
Hippocampus Excitatory Neurons and Inhibitory Neurons	Alzheimer's Disease	Epha1
Hippocampus Inhibitory Neurons	ASD	Foxp2
Cortex Astrocytes	Alzheimer's Disease	Gm4969
All	Epilepsy	Gpr98
Cortex Inhibitory Neurons and Astrocytes	Epilepsy	Grin2d
Cortex Astrocytes	Schizophrenia	Hcn4
All	ASD	Hectd4
All	Alzheimer's Disease	Hesx1
All Inhibitory Neurons	Alzheimer's Disease	Hydin
All	ASD	Kmt5b
All	Parkinson's Disease	Mmrn1
All	Alzheimer's Disease	Ms4a2
All Cortex	Parkinson's Disease	Mug1
Hippocampus Inhibitory Neurons and Astrocytes	Parkinson's Disease	Mug1
All	ASD	Nlgn4x
All	Schizophrenia	Or4p4
Cortex Astrocytes	ASD	Pah
All Hippocampus	ASD	Pah
Hippocampus Astrocytes	ASD	Pax5
All Cortex	ASD	Pax5
All	Parkinson's Disease	Pigy
All	Alzheimer's Disease	Rnase11
All	Alzheimer's Disease	Sfpi1
All	Schizophrenia	Slc22a11
Hippocampus Inhibitory Neurons	Alzheimer's Disease	Slc22a2
Hippocampus Inhibitory Neurons	Alzheimer's Disease	Slc24a4
Cortex Astrocytes	Parkinson's Disease	Slc6a3
Hippocampus Inhibitory Neurons	Parkinson's Disease	Slc6a3
All	ASD	Srpra
Hippocampus Inhibitory Neurons	Alzheimer's Disease	Ston2
All	ASD	Tek
All	Alzheimer's Disease	Tubb4
Hippocampus Inhibitory Neurons	Alzheimer's Disease	Zic2
